# Comparative genome-scale constraint-based metabolic modeling reveals key lifestyle features of plant-associated *Pseudomonas* spp

**DOI:** 10.1101/2022.07.26.501552

**Authors:** Wasin Poncheewin, Anne D. van Diepeningen, Theo AJ van der Lee, Peter J. Schaap, Vitor A. P. Martins dos⍰Santos, Maria Suarez-Diez

## Abstract

Plant Growth Promoting Rhizobacteria (PGPR) dwell in the rhizosphere, the area surrounding the root of plants, and enhance growth of the host through different mechanisms: they can protect plants against pathogens, assist in nutrient gathering, and in increasing stress tolerance. Hence, developing strategies to enhance their performance is important to increase crop productivity. Specific solutions are necessary to enhance the performance of the beneficials while simultaneously avoiding nurturing of pathogens. This requires insights into the mechanisms underlying these microbials interactions. *Pseudomonas* is one of the most studied genera and contains both beneficials and pathogenic species. Hence, we used comparative genome-scale constraint-based metabolic modeling to reveal key features of both classes of Pseudomonads and which can provide leads for the possible interventions regarding these solutions. Models of 75 plant-growth promoting rhizosphere and 33 epiphytic pathogenic *Pseudomonas* strains were automatically reconstructed and validated using phenotype microarray (Biolog) data. The models were used for compositional analysis and 12 representative strains, 6 of each group, were further selected for extensive simulation. The analyses reveal differences in the potential for metabolite uptake and transport between these two distinct classes that suggest their nutrient preferences and their differences in, among other, D-ornithine acquisition mechanisms. The models enable simulation of metabolic state of root exudates. Simulations highlighted and summarized the differences in pathway utilization and intracellular states between two groups. The insights obtained will be very valuable to broader such studies of rhizobiome and to possibly develop strategies to improve crop productivity by supporting the beneficial microbiome while reducing pathogen activities.
