## Supplementary material for "Comparative genome-scale constraint-based metabolic modeling reveals key lifestyle features of plant-associated *Pseudomonas* spp": Supplementary file S2 - Biolog data.csv

Csource	P. chlororaphis Phz24	P. protegens Pf-5	P. fluorescens R1	P. fluorescens WCS374	P. corrugata IDV1	P. putida P9	P. jessenii RU47
D-Serine	1.12	0.015	0.011	0.01	0.004	0.014	0.011
L-Asparagine	1.133	0.746	1.599	1.455	1.205	1.822	1.373
L-Glutamine	1.22	0.669	1.328	1.403	1.309	1.891	1.449
L-Arabinose	0.71	-0.019	0.934	0.929	0.968	-0.006	1.128
D-Sorbitol	-0.018	-0.026	-0.016	1.135	-0.001	-0.002	-0.02
Citric Acid	1.086	0.681	1.387	1.183	0.757	1.423	1.233
Tricarballylic Acid	-0.026	-0.012	-0.009	-0.008	-0.007	1.399	-0.012
N-Acetyl-D- Glucosamine	0.87	0.35	0.527	1.119	0.524	0.001	0.566
Glycerol	0.57	0.3	0.492	0.337	0.362	0.534	0.468
L-Serine	0.764	0.521	1.015	1.084	0.826	1.425	0.909
D-Ribose	0.274	0.053	0.283	0.694	0.115	0.053	0.285
L-Threonine	0.011	0.015	0.125	0.065	0.028	0.04	0.034
Succinic Acid	0.406	0.668	0.973	0.597	0.381	0.691	0.674
D-Glucuronic Acid	-0.047	-0.023	-0.022	1.303	-0.009	1.256	-0.034
Fumaric Acid	1.289	0.658	1.097	1.107	0.882	1.367	1.15
L-Alanine	1.313	0.263	0.518	1.485	0.796	1.087	0.834
D-Galactose	0.629	-0.022	1.195	1.034	0.989	-0.012	0.928
D-Gluconic Acid	0.938	0.728	1.472	1.144	0.929	1.515	1.142
L-Rhamnose	-0.045	-0.016	-0.029	-0.011	-0.016	-0.005	-0.025
L-Aspartic Acid	0.693	0.724	1.076	1.022	0.672	1.042	1.085
D-Fructose	0.341	0.388	0.451	1.057	0.432	0.495	0.548
Acetoacetic Acid	-0.038	0.027	0.026	-0.009	0.003	-0.26	-0.01
L-Proline	0.621	0.521	0.616	1.346	0.715	1.917	0.788
D-Xylose	-0.066	-0.014	0.276	0.412	0.255	-0.014	0.375
Acetic Acid	0.274	0.558	0.49	0.419	0.348	0.567	0.462
Pyruvic Acid	0.15	0.422	0.833	1.075	0.8	1.355	0.79
D-Alanine	1.24	0.319	0.475	1.239	0.598	0.541	0.579
L-Lactic Acid	0.31	0.627	0.719	0.325	0.176	0.421	0.499
Formic Acid	0.024	0.175	0.066	0.01	0.005	0.007	0.032
D-Galacturonic Acid	-0.022	-0.009	0.15	1.395	0.033	1.43	-0.015
D-Mannose	0.65	0.343	0.389	0.669	0.316	0.263	0.464
D-Mannitol	1.035	0.669	0.97	1.213	0.771	0	0.94
D-Malic Acid	-0.019	-0.004	0.194	0.045	0.483	0.016	0.013
L-Glutamic Acid	0.954	0.763	1.373	1.172	0.83	1.564	1.417
Uridine	0.36	0.183	0.446	0.727	0.241	0.305	0.505
Adenosine	0.235	0.146	0.811	0.848	0.277	0.317	0.948
Inosine	1.142	0.644	0.95	1.324	0.749	1.131	1.003
L-Malic Acid	0.689	0.72	0.99	1.017	0.58	1.232	0.934
Acetamide	-0.021	-0.021	-0.016	0.006	-0.077	-0.004	-0.009
L-Ornithine	0.075	0.634	0.642	0.032	-0.026	0.225	0.116
L-Phenylalanine	0.122	0.092	0.268	-0.01	-0.021	0.034	0.134
Oxalic Acid	-0.023	-0.014	-0.016	-0.012	-0.074	-0.024	-0.022
L-Arginine	0.465	0.623	0.894	0.72	0.757	1.248	1.223
L-Valine	0.59	0.429	0.524	-0.021	0.429	0.306	0.54
D-Glucosamine	0.116	0.133	0.396	0.183	0.562	0.03	0.595
Glycine	0.057	-0.008	0.033	-0.025	-0.074	0.058	0.008
Quinic Acid	1.246	0.464	0.727	-0.029	0.57	0.936	0.706
L-Histidine	1.194	1.079	1.047	1.06	-0.007	1.516	0.345
4-Hydroxy Benzoic Acid	1.049	0.477	0.548	-0.028	0.587	0.723	0.656
L-Homoserine	1.384	0.445	1.515	1.228	1.419	-0.005	1.502
Putrescine	1.141	0.581	0.763	-0.012	0.838	1.045	1.128
L-Isoleucine	0.619	0.447	0.492	-0.036	0.653	0.943	0.698
L-Leucine	0.226	0.422	0.445	-0.036	0.458	0.225	0.665
L-Lysine	0.047	0.043	0.091	-0.05	0.032	0.101	0.061
L-Methionine	-0.021	0.005	0.001	-0.022	-0.057	0.05	-0.024
