## Supplementary material for "Comparative genome-scale constraint-based metabolic modeling reveals key lifestyle features of plant-associated *Pseudomonas* spp": Supplementary file S7 – Common iron-related reactions.xlsx

### Sheet: Sheet1
BIGG_ID	Reaction	Description	Type	Occurrence
EX_fe2_e	fe2_e <=>	Fe2+ exchange	exchange	108
EX_fe3_e	fe3_e <=>	Fe3+ exchange	exchange	108
EX_fe3dcit_e	fe3dcit_e -->	Fe(III)dicitrate exchange	exchange	108
EX_fe3pyovd_kt_e	fe3pyovd_kt_e -->	Ferrypyoverdine P putida KT2440 specific exchange	exchange	108
EX_salchs4fe_e	salchs4fe_e -->	Salmochelin S4 Fe III exchange	exchange	108
FCLT	fe2_c + ppp9_c --> 2.0 h_c + pheme_c	Ferrochelatase	GPRs	108
FE2Gabcpp	fe2_p + gtp_c + h2o_c --> fe2_c + gdp_c + h_c + pi_c	Iron (II) transport via ABC system (GTP) (periplasm)	GPRs	108
FE2abc	atp_c + fe2_e + h2o_c --> adp_c + fe2_c + h_c + pi_c	Iron (II) transport via ABC system	GPRs	108
FE2abcpp	atp_c + fe2_p + h2o_c --> adp_c + fe2_c + h_c + pi_c	Iron (II) transport via ABC system (periplasm)	GPRs	108
FE2t3pp	fe2_c + h_p --> fe2_p + h_c	Iron (Fe+2) transport out via proton antiport (periplasm)	GPRs	108
FE2t4pp	fe2_c + h_p + k_p --> fe2_p + h_c + k_c	Iron(II) transport out via antiport (periplasm)	GPRs	108
FE2t	fe2_e --> fe2_c	Iron II transport	GPRs	108
FE2tex	fe2_e <=> fe2_p	Iron (II) transport via diffusion (extracellular to periplasm)	GPRs	108
FE3DCIT2abcpp	atp_c + fe3dcit_p + h2o_c --> adp_c + fe3dcit_c + h_c + pi_c	Iron transport from ferric dicitrate via ABC system periplasm	GPRs	107
			orphan	1
FE3DCITR3	2.0 fe3dcit_c + fmnh2_c --> 4.0 cit_c + 2.0 fe2_c + fmn_c + 2.0 h_c	Ferric dicitrate reductase fmn	GPRs	108
FE3DCITtonex	fe3dcit_e + h_p --> fe3dcit_p + h_c	Ferric-dicitrate transport via ton system (extracellular)	GPRs	108
FE3Gabcpp	fe3_p + gtp_c + h2o_c --> fe3_c + gdp_c + h_c + pi_c	Iron (III) transport via ABC system (GTP) (periplasm)	GPRs	108
FE3PYOVDL2	fe3_e + pyovd_kt_e <=> fe3pyovd_kt_e	Ferripyoverdine complex formation P putida KT2440 specific	GPRs	108
FE3abcpp	atp_c + fe3_p + h2o_c --> adp_c + fe3_c + h_c + pi_c	Iron (III) transport via ABC system (periplasm to cytoplasm)	GPRs	108
FE3tex	fe3_e <=> fe3_p	Iron (III) transport via diffusion (extracellular to periplasm)	GPRs	108
FEROpp	4.0 fe2_p + 4.0 h_p + o2_p --> 4.0 fe3_p + 2.0 h2o_p	Ferroxidase	GPRs	108
SALCHS4FEabcpp	atp_c + h2o_c + salchs4fe_p --> adp_c + h_c + pi_c + salchs4fe_c	Salmochelin S4 Fe III transport via ABC system periplasm	GPRs	57
			orphan	51
SALCHS4FEtonex	h_p + salchs4fe_e --> h_c + salchs4fe_p	Salmochelin S4 Fe III transport via ton system extracellular	GPRs	108
